# Oncogenes, tumor suppressor and differentiation genes represent the oldest human gene classes and evolve concurrently

**DOI:** 10.1101/493627

**Authors:** A. Makashov, S.V. Malov, A.P. Kozlov

## Abstract

Earlier we showed that human genome contains many evolutionarily young or novel genes with tumor-specific or tumor-predominant expression. We suggested to call them *TSEEN* genes, i.e. <u>T</u>umor <u>S</u>pecifically <u>E</u>xpressed, <u>E</u>volutionarily <u>N</u>ew genes. In this paper we performed a study of the evolutionary ages of different classes of human genes, using homology searches in genomes of different taxa in human lineage. We discovered that different classes of human genes have different evolutionary ages and confirmed the existence of *TSEEN* gene classes. On the other hand, we found that oncogenes, tumor-suppressor genes and differentiation genes are among the oldest gene classes in humans and their evolution occurs concurrently. These findings confirm predictions made by our hypothesis of the possible evolutionary role of hereditary tumors.
