## Supplementary material for "Oncogenes, tumor suppressor and differentiation genes represent the oldest human gene classes and evolve concurrently"

### Sheet: Supplement_1
Supplement 1. Difference in the ages of gene classes (pairwise comparative statistical analysis)
KS-statistic \ p-value	Housekeeping genes	Differentiation genes	Oncogenes	Tumor suppressor genes	Homeobox genes	Apoptosis genes	CT antigen genes (autosomal)	BMC GSTSE protein coding genes	BMC GSTSE non-coding genes (total)	CT-X antigen genes
Housekeeping genes	*	< 2.2e-16	8.92e-12	< 2.2e-16	< 2.2e-16	2.81e-08	< 2.2e-16	5.17e-09	< 2.2e-16	< 2.2e-16
Differentiation genes	0.193	*	0.0309	0.0326	5.05e-11	0.00715	4.84e-10	1.34e-05	< 2.2e-16	< 2.2e-16
Oncogenes	0.245	0.099	*	0.0785	2.27e-07	0.000172	8.34e-12	8.48e-07	< 2.2e-16	< 2.2e-16
Tumor suppressor genes	0.182	0.051	0.094	*	9.36e-13	0.000997	2.85e-12	4.06e-07	< 2.2e-16	< 2.2e-16
Homeobox genes	0.421	0.237	0.265	0.275	*	0.772	0.0011	0.00368	4.77e-15	< 2.2e-16
Apoptosis genes	0.415	0.232	0.33	0.275	0.101	*	0.611	0.185	2.24e-05	3.24e-13
CT antigen genes (autosomal)	0.435	0.323	0.423	0.373	0.225	0.127	*	0.224	3.78e-06	7.77e-16
BMC GSTSE protein coding genes	0.408	0.318	0.394	0.369	0.257	0.206	0.168	*	0.0148	2.91e-07
BMC GSTSE non-coding genes (total)	0.606	0.495	0.593	0.543	0.46	0.393	0.339	0.247	*	0.000669
CT-X antigen genes	0.821	0.775	0.789	0.798	0.74	0.685	0.627	0.483	0.292	*
Chi-square-statistic \ p-value	Housekeeping genes	Differentiation genes	Oncogenes	Tumor suppressor genes	Homeobox genes	Apoptosis genes	CT antigen genes (autosomal)	BMC protein coding genes	BMC globally subtracted non-coding genes (total)	CT-X antigen genes
Housekeeping genes	*	1.43e-112	1.79e-12	1.33e-24	4.54e-33	1.33e-13	1.2e-39	2.85e-57	4.98e-197	< 1e-300
Differentiation genes	574	*	0.00683	0.0068	3.8e-08	0.00031	1.12e-15	3.42e-32	1.45e-92	4.13e-226
Oncogenes	89	32	*	0.00265	2.89e-06	0.00251	1.06e-11	6.07e-09	2.96e-23	8.94e-35
Tumor suppressor genes	151	32	35	*	2.2e-10	0.00226	2.14e-15	3.82e-21	7.18e-58	4.25e-107
Homeobox genes	193	65	54	77	*	0.0227	5.96e-05	1.39e-05	3.78e-17	1.29e-30
Apoptosis genes	95	41	35	35	26	*	0.0993	0.138	1.48e-05	1.29e-11
CT antigen genes (autosomal)	226	106	84	104	46	22	*	0.252	0.00111	7.16e-12
BMC GSTSE protein coding genes	311	189	69	134	50	20	18	*	0.0115	2.4e-05
BMC GSTSE non-coding genes (total)	969	479	145	314	113	49	37	30	*	0.00016
CT-X antigen genes	1849	1105	202	548	179	82	85	48	43	*
Chi-square replication test statistic \ p-value	Housekeeping genes	Differentiation genes	Oncogenes	Tumor suppressor genes	Homeobox genes	Apoptosis genes	CT antigen genes (autosomal)	BMC protein coding genes	BMC globally subtracted non-coding genes (total)	CT-X antigen genes
Housekeeping genes	*	5e-08	1.5e-07	5e-08	5e-08	3.7e-06	5e-08	5e-08	5e-08	5e-08
Differentiation genes	574	*	0.00847	0.00686	1.3e-06	0.00202	5e-08	5e-08	5e-08	5e-08
Oncogenes	89	32	*	0.00293	4e-07	0.00282	5e-08	5e-08	5e-08	5e-08
Tumor suppressor genes	151	32	35	*	5e-08	0.00546	5e-08	5e-08	5e-08	5e-08
Homeobox genes	193	65	54	77	*	0.0226	1.99e-05	1.36e-05	5e-08	5e-08
Apoptosis genes	95	41	35	35	26	*	0.086	0.122	3.4e-06	5e-08
CT antigen genes (autosomal)	226	106	84	104	46	22	*	0.248	0.000418	5e-08
BMC GSTSE protein coding genes	311	189	69	134	50	20	18	*	0.00734	3e-07
BMC GSTSE non-coding genes (total)	969	479	145	314	113	49	37	30	*	1.78e-05
CT-X antigen genes	1849	1105	202	548	179	82	85	48	43	*
