## Supplementary material for "Oncogenes, tumor suppressor and differentiation genes represent the oldest human gene classes and evolve concurrently"

### Sheet: KS_modO2
Supplement 2. Difference in the ages of gene clusters (pairwise comparative statistical analysis)
KS-statistic \ p-value	CLUST_I	CLUST_II	CLUST_III
CLUST_I	*	< 2.2e-16	< 2.2e-16
CLUST_II	0.316	*	< 2.2e-16
CLUST_III	0.627	0.497	*
Chi-square-statistic \ p-value	CLUST_I	CLUST_II	CLUST_III
CLUST_I	*	1.02e-53	< 1e-300
CLUST_II	294	*	2.1e-31
CLUST_III	1653	185	*
