## Supplementary material for "Oncogenes, tumor suppressor and differentiation genes represent the oldest human gene classes and evolve concurrently"

### Sheet: Suppl 2
Supplement 3. Pairwise statistical analysis of the relative evolutionary novelty of gene classes
Direction \ P-value	Housekeeping genes	Differentiation genes	Oncogenes	Tumor suppressor genes	Homeobox genes	Apoptosis genes	CT antigen genes (autosomal)	BMC GSTSE protein coding genes	BMC GSTSE non-coding genes (autosomal)	CT-X antigen genes (CTdatabase)	BMC GSTSE non-coding genes (total)
Housekeeping genes	*	5e-06	0.999972	0.866828	0.388316	0.992707	0.936575	0.617888	0.001439	0.026647	0.000263
Differentiation genes	negative	*	1	0.997883	0.999248	1	1	1	0.998204	0.099162	0.987912
Oncogenes	negative	intersection	*	1	0.9685	1	1	1	1	0.999992	1
Tumor suppressor genes	negative	positive	intersection	*	0.76911	0.999758	0.996966	0.997951	0.471677	0.0490660000000001	0.325156
Homeobox genes	negative	negative	negative	negative	*	1	1	1	1		1
Apoptosis genes	negative	negative	intersection	negative	intersection	*	1	1	1	1	1
CT antigen genes (autosomal)	negative	negative	intersection	negative	intersection	intersection	*	1	1	1	1
BMC GSTSE protein coding genes	negative	intersection	intersection	negative	intersection	intersection	intersection	*	1	1	1
BMC GSTSE non-coding genes (autosomal)	negative	negative	intersection	negative	intersection	intersection	intersection	intersection	*	1	1
CT-X antigen genes (CTdatabase)	negative	negative	negative	negative		intersection	negative	intersection	intersection	*	1
BMC GSTSE non-coding genes (total)	negative	negative	intersection	negative	intersection	intersection	intersection	intersection	negative	intersection	*
