## Supplementary material for "Oncogenes, tumor suppressor and differentiation genes represent the oldest human gene classes and evolve concurrently"

### Sheet: Suppl 3
Supplement 4. Pairwise statistical analysis of the relative evolutionary novelty of gene clusters
Direction \ P-value	CLUST_I	CLUST_II	CLUST_III
CLUST_I	*	0.35131	1.67e-05
CLUST_II	negative	*	1
CLUST_III	negative	intersection	*
Direction \ P-value	CLUST_I-II	CLUST_III
CLUST_I-II	*	1.88e-05
CLUST_III	negative	*
Direction \ P-value	CLUST_III	OTHER_GENES
CLUST_III	*	0.001534
OTHER_GENES	positive	*
